# Integrative analysis identifies candidate tumor microenvironment and intracellular signaling pathways that define tumor heterogeneity in NF1

**DOI:** 10.1101/2020.01.13.904771

**Authors:** Jineta Banerjee, Robert J Allaway, Jaclyn N Taroni, Aaron Baker, Xiaochun Zhang, Chang In Moon, Christine A Pratilas, Jaishri O Blakeley, Justin Guinney, Angela Hirbe, Casey S Greene, Sara JC Gosline

## Abstract

Neurofibromatosis type 1 is a monogenic syndrome that gives rise to numerous symptoms including cognitive impairment, skeletal abnormalities, and growth of benign nerve sheath tumors. Nearly all NF1 patients develop cutaneous neurofibromas (cNFs), which occur on the skin surface, while 40-60% of patients develop plexiform neurofibromas (pNFs) which are deeply embedded in the peripheral nerves. Patients with pNFs have a ∼10% lifetime chance of these tumors becoming malignant peripheral nerve sheath tumors (MPNSTs). These tumors have a severe prognosis and few treatment options other than surgery. Given the lack of therapeutic options available to patients with these tumors, identification of druggable pathways or other key molecular features could aid ongoing therapeutic discovery studies. In this work, we used statistical and machine learning methods to analyze 77 NF1 tumors with genomic data to characterize key signaling pathways that distinguish these tumors and identify candidates for drug development. We identified subsets of latent gene expression variables that may be important in the identification and etiology of cNFs, pNFs, other neurofibromas, and MPNSTs. Furthermore, we characterized the association between these latent variables and genetic variants, immune deconvolution predictions, and protein activity predictions.
