## Supplemental Table 3 for "Integrative analysis identifies candidate tumor microenvironment and intracellular signaling pathways that define tumor heterogeneity in NF1"

latent_var	cNF	MPNST	NF	pNF	Immune Signatures	Proteins with correlated activity	Number Genes Mutated	LV_index
LV 384	X	X	X	X	1		9	384
4,REACTOME_NEURONAL_SYSTEM	X	X	X	X		6	8	4
LV 624	X	X	X	X	1	14	9	624
LV 9	X		X	X		7		9
LV 835	X		X	X	1	3	9	835
LV 984	X		X	X		115	9	984
720,PID_FANCONI_PATHWAY	X	X	X	X		45	9	720
LV 546	X	X		X	2	6	7	546
LV 484	X		X	X				484
LV 72	X		X	X			7	72
LV 864	X		X	X			6	864
LV 479	X		X	X				479
953,IRIS_Monocyte-Day1	X	X		X		9		953
LV 185	X		X			60	9	185
LV 308	X	X	X		1	13	8	308
LV 556	X			X				556
31,SVM B cells naive	X		X	X			7	31
524,IRIS_Neutrophil-Resting	X	X		X				524
LV 100	X	X				28		100
517,REACTOME_SIGNALING_BY_EGFR_IN_CANCER	X	X		X	1	5		517
LV 442	X		X				9	442
827,KEGG_B_CELL_RECEPTOR_SIGNALING_PATHWAY	X		X	X				827
LV 496	X			X		1		496
LV 427	X	X						427
985,IRIS_Neutrophil-Resting	X							985
LV 272	X			X		31		272
848,REACTOME_GENERIC_TRANSCRIPTION_PATHWAY	X	X				16		848
334,KEGG_FOCAL_ADHESION	X			X		1		334
LV 971	X			X				971
LV 85	X			X				85
LV 917	X		X	X		145		917
LV 849	X						9	849
LV 490	X							490
LV 230	X							230
LV 418	X							418
LV 690	X							690
LV 540	X			X	1			540
LV 851	X					3	9	851
LV 520	X	X				40		520
LV 794	X							794
LV 434		X		X		1		434
LV 818		X						818
LV 909		X		X		4		909
45,REACTOME_TELOMERE_MAINTENANCE		X	X			35		45
LV 370		X						370
LV 785		X						785
39,IRIS_DendriticCell-Control		X				2		39
24,PID_DELTANP63PATHWAY		X			1	145		24
LV 396		X				1		396
LV 403		X						403
LV 912		X	X					912
195,DMAP_PRE_BCELL2		X				2		195
LV 521		X						521
LV 215		X						215
LV 519		X				12		519
LV 379		X	X			6		379
LV 94		X	X					94
376,BIOCARTA_PAR1_PATHWAY		X				2	9	376
LV 238		X				6		238
LV 286		X						286
LV 138		X				38		138
LV 816		X						816
LV 167		X				18		167
LV 644		X					7	644
42,DMAP_HSC3		X						42
LV 533		X				7		533
22,KEGG_PPAR_SIGNALING_PATHWAY		X				5		22
LV 229			X			4	7	229
LV 303			X	X		228		303
LV 187			X			33		187
LV 380			X			211		380
LV 445			X			1	8	445
LV 311			X					311
LV 227			X					227
LV 665			X			352	6	665
13,REACTOME_GLUCOSE_METABOLISM			X			16		13
LV 87			X					87
32,REACTOME_POTASSIUM_CHANNELS			X			11		32
LV 492			X					492
LV 15			X			59		15
1,REACTOME_MRNA_SPLICING			X			15		1
LV 831			X					831
LV 635			X					635
LV 653			X			72	7	653
LV 625			X			28		625
928,DMAP_ERY3			X			136		928
LV 420				X				420
LV 751				X		41		751
LV 149				X				149
LV 214				X				214
LV 825				X				825
915,REACTOME_PROCESSING_OF_CAPPED_INTRON_CONTAINING_PRE_MRNA				X		52		915
LV 957				X		1		957
LV 304				X		17		304
451,REACTOME_MITOCHONDRIAL_PROTEIN_IMPORT				X			9	451
LV 88				X				88
767,SVM B cells naive				X		9		767
97,KEGG_ARACHIDONIC_ACID_METABOLISM				X				97
